# Human HLF^neg^ placental erythro-myeloid progenitors give rise to HLA Class II^neg^ Hofbauer cells

**DOI:** 10.1101/2022.02.26.482080

**Authors:** Jake R. Thomas, Anna Appios, Emily F. Calderbank, Xiaohui Zhao, Russell S. Hamilton, Ashley Moffett, Andrew Sharkey, Elisa Laurenti, Naomi McGovern

## Abstract

The earliest macrophages are generated during embryonic development from erythro-myeloid progenitors (EMPs) via primitive haematopoiesis. This process is still poorly understood in humans but is generally thought to be spatially restricted to the yolk sac. Human fetal placental macrophages, Hofbauer cells (HBC), arise during the primitive haematopoietic wave, yet are unlikely to be yolk sac derived as they appear prior to placental vascularisation. Here we identify a population of placental erythro-myeloid progenitors (PEMPs) in the early human placenta that give rise to HBC. PEMP are fetal CD34^+^CD43^+^ progenitors found exclusively at early gestational timepoints. Transcriptomic analyses reveal that PEMP have a unique transcriptome with some conserved features of primitive yolk sac EMPs, including the lack of *HLF* expression. Using *in vitro* single-cell culture experiments we show that PEMP generate HBC-like cells which lack HLA-DR expression, a conserved feature of all fetal primitive macrophages in humans. These findings indicate that HBC are derived locally from PEMP and demonstrate that human primitive haematopoiesis is not restricted to the yolk sac, occurring also in the placenta.
