## Supplemental Table 1 for "Human HLF^neg^ placental erythro-myeloid progenitors give rise to HLA Class II^neg^ Hofbauer cells"

### Sheet: Sheet1
REAGENT or RESOURCE	SOURCE	IDENTIFIER/LINK
Antibodies
Anti-Human CCR2 (PE) (clone K036C2)	BioLegend	Cat#:357205, RRID:AB_2562058
Anti-Human CD10 (BV605) (clone HI10a)	BioLegend	Cat#:312221, RRID:AB_2562156
Anti-Human CD117 (BV605) (clone 104D2)	BioLegend	Cat#:313218, RRID:AB_2562025
Anti-Human CD117 (BV785) (clone 104D2)	BioLegend	Cat#:313237, RRID:AB_2629836
Anti-Human CD123 (PerCP/Cy5.5) (clone 6H6)	BioLegend	Cat#:306016, RRID:AB_2264693
Anti-Human CD131 (PE) (clone 1C1)	Thermo Fisher Scientific	Cat#:12-1319-41, RRID:AB_10852856
Anti-Human CD14 (PE/Dazzle) (clone HCD14 )	BioLegend	Cat#:325634, RRID:AB_2563625
Anti-Human CD163 (PE/Cy7) (clone GHI/61)	BioLegend	Cat#:333613, RRID:AB_2562640
Anti-Human CD19 (BUV737) (clone SJ25C1)	BD Biosciences	Cat#:564303, RRID:AB_2716867
Anti-Human CD19 (FITC) (clone SJ25C1)	BioLegend	Cat#:363008, RRID:AB_2564171
Anti-Human CD20 (BUV737) (clone 2H7)	BD Biosciences	Cat#:564432, RRID:AB_2687489
Anti-Human CD20 (FITC) (clone 2H7)	BioLegend	Cat#:302304, RRID:AB_314252
Anti-Human CD200R (PE) (clone OX-108)	BioLegend	Cat#:329305, RRID:AB_2074201
Anti-Human CD235a (APC) (clone HI264)	BioLegend	Cat#:349113, RRID:AB_2650975
Anti-Human CD235a (APC/Cy7) (clone HI264)	BioLegend	Cat#:349115, RRID:AB_2650977
Anti-Human CD235a (FITC) (clone HI264)	BioLegend	Cat#:349104, RRID:AB_10613463
Anti-Human CD3 (BUV737) (clone UCHT1)	BD Biosciences	Cat#:564307, RRID:AB_2744390
Anti-Human CD3 (FITC) (clone UCHT1)	BioLegend	Cat#:300406, RRID:AB_314060
Anti-Human CD31 (AF488) (clone WM59)	BioLegend	Cat#:303109, RRID:AB_493075
Anti-Human CD335 (FITC) (clone 9E2)	BioLegend	Cat#:331921, RRID:AB_2561964
Anti-Human CD34 - Mouse (Unconjugated) (clone QBEND-10)	Abcam	Cat#:ab8536, RRID:AB_306607
Anti-Human CD34 (AF700) (clone 561)	BioLegend	Cat#:343621, RRID:AB_2632722
Anti-Human CD34 (BUV805) (clone 581)	BD Biosciences	Cat#:748388, RRID:AB_2872807
Anti-Human CD38 (APC/Cy7) (clone HIT2)	BioLegend	Cat#:303533, RRID:AB_2561604
Anti-Human CD41 (BV421) (clone HIP8)	BioLegend	Cat#:303730, RRID:AB_2629627
Anti-Human CD41 (FITC) (clone HIP8)	BioLegend	Cat#:303703, RRID:AB_314373
Anti-Human CD41 (PE) (clone HIP8)	BioLegend	Cat#:303705, RRID:AB_314375
Anti-Human CD43 - Rabbit (Unconjugated) (ployclonal)	Atlas Antibodies	Cat#:HPA055244, RRID:AB_2682756
Anti-Human CD43 (BV480) (clone L60)	BD Biosciences	Cat#:746582, RRID:AB_2743865
Anti-Human CD43 (BV605) (clone L60)	BD Biosciences	Cat#:745132, RRID:AB_2742735
Anti-Human CD45 - Rat (Unconjugated) (clone YAML501.4)	Thermo Fisher Scientific	Cat#: MA5-17687, RRID:AB_2539077
Anti-Human CD45 (BUV395) (clone HI30)	BioLegend	Cat#:563792, RRID:AB_2744400
Anti-Human CD45 (PerCP/Cy5.5) (clone 2D1)	BioLegend	Cat#:368503, RRID:AB_2566351
Anti-Human CD45RA (PE/Cy7) (clone H100)	BioLegend	Cat#:304125, RRID:AB_10709440
Anti-Human CD56 (BUV737) (clone NCAM16.2)	BD Biosciences	Cat#:564447, RRID:AB_2744432
Anti-Human CD56 (FITC) (clone HCD56)	BioLegend	Cat#:318304, RRID:AB_604100
Anti-Human CD66b (AF700) (clone G10F5)	BioLegend	Cat#:305113, RRID:AB_2566037
Anti-Human CD66b (FITC) (clone G10F5)	BioLegend	Cat#:305103, RRID:AB_314495
Anti-Human CD68 (PE) (clone Y1/82A)	BioLegend	Cat#:333807, RRID:AB_1089057
Anti-Human CD71 (PE) (clone CY1G4)	BioLegend	Cat#:334105, RRID:AB_2271603
Anti-Human CD9 (PE/cy7) (clone HI9a)	BioLegend	Cat#:312115, RRID:AB_2728255
Anti-Human CD90 (PE) (clone 5E10)	BioLegend	Cat#:328109, RRID:AB_893442
Anti-Human EGFR (BV605) (clone AY13)	BioLegend	Cat#:352927, RRID:AB_2810558
Anti-Human FCER1A (PE/Cy7) (clone AER-37 (CRA-1))	BioLegend	Cat#:334619, RRID:AB_10588849
Anti-Human FOLR2 (APC) (clone 94b/FOLR2)	BioLegend	Cat#:391705, RRID:AB_2721302
Anti-Human FOLR2 (PE) (clone 94b/FOLR2)	BioLegend	Cat#:391703, RRID:AB_2721335
Anti-Human HLA-A2 (AF700) (clone BB7.2)	BioLegend	Cat#:343317, RRID:AB_2561784
Anti-Human HLA-A2 (APC/Cy7) (clone BB7.2)	BioLegend	Cat#:343310, RRID:AB_2561568
Anti-Human HLA-A3 (BV650) (clone GAP.A3)	BD Biosciences	Cat#:747774, RRID:AB_2739760
Anti-Human HLA-DR (BV711) (clone L243)	BioLegend	Cat#:307643, RRID:AB_11218794
Anti-Human HLA-DR (BV786) (clone G46 - 6)	BD Biosciences	Cat#:564041, RRID:AB_2738559
Anti-Human HLA-G (FITC) (clone MEM-G/9)	BioRad	Cat#:MCA2044F, RRID:AB_322626
Donkey Anti-Mouse IgG Secondary (AF488)	Thermo Fisher Scientific	Cat#:A21202, RRID:AB_141607
Donkey Anti-Rabbit IgG Secondary (AF647)	Thermo Fisher Scientific	Cat#:A31573, RRID:AB_2536183
Donkey Anti-Rat IgG Secondary (AF594)	Thermo Fisher Scientific	Cat#:A21209, RRID:AB_2535795
Chemicals, Peptides, and Recombinant Proteins
4′,6-diamidino-2-phenylindole (DAPI)	Sigma-Aldrich	D9542
Acetone	Sigma-Aldrich	179124-1L
Advanced DMEM/F-12	Thermo Fisher Scientific	12634028
Aqua Zombie Fixable Viability Kit	Biolegend	423101
Collagenase V	Sigma-Aldrich	C9263
DePeX moutning medium 'Gurr'	BDH	361252B
DNAse I	Roche	10104159001
EDTA	Sigma-Aldrich	324506
Eprex epoetin alfa 1,000 IU/0.5ml	Janssen-Cilag
Fetal Bovine Serum	Sigma-Aldrich	f9665-500ML
Gibco™ HEPES (1M)	Thermo Fischer Scientific	11560496
Giemsa-stain	Sigma-Aldrich	48900-500ML-F
Human AB serum	Sigma-Aldrich	H4522
Human IL-3, premium grade	Miltenyi Biotec	130-095-070
Human IL-6, premium grade	Miltenyi Biotec	130-093-931
Human M-CSF, premium grade	Miltenyi Biotec	130-096-489
Human SCF, premium grade	Miltenyi Biotec	130-096-694
Human TPO, research grade	Miltenyi Biotec	130-095-745
ibidi Mounting Medium	ibidi	50001
L-Glutamine	Sigma-Aldrich	G7513
LIVE/DEAD Fixable Blue Dead Cell Stain Kit	Thermo Fisher Scientific	L23105
Methanol	Thermo Fischer Scientific	10675112
Mouse serum	Sigma-Aldrich	M5905
optimal cutting temperature embedding medium	Thermo Fisher Scientific	12678646
Pancoll	Pan-Biotech	P04-60500
Penicillin Streptomycin	Sigma-Aldrich	P4333
Rat serum	Sigma-Aldrich	R9759-5ML
StemPro-34 SFM (1x) and Nutrient Supplement	Thermo Fisher Scientific	10639011
SUPERase-ln RNase Inhibitor (20 U/μl)	Thermo Fisher Scientific	AM2694
Triton X-100	Sigma-Aldrich	X100-500ML
Trypsin	Pan-Biotech	P10-025100P
Software and Algorithms
biomaRt (R package)		https://bioconductor.org/packages/release/bioc/html/biomaRt.html
Cytofkit2 (R package)		https://github.com/JinmiaoChenLab/cytofkit2
flowCore (R package)		https://www.bioconductor.org/packages/release/bioc/html/flowCore.html
Flowjo v10.6.1	Treestar	https://www.flowjo.com/
ForceAtlas2 (Python alogirthm)		https://github.com/bhargavchippada/forceatlas2
indexSort (R package)		https://github.com/Kawameicha/indexSort
Pheatmap (R package)		https://github.com/raivokolde/pheatmap
Prism 9	Graphpad	https://www.graphpad.com/scientific-software/prism/
R version 3.5.1	The R foundation	https://www.r-project.org/
SCENIC (R package)	Aibar et al., (2017)	https://scenic.aertslab.org/
Seurat v3 (R package)	Butler et al., (2018)	https://satijalab.org/seurat/
SeuratDisk (R package)		https://github.com/mojaveazure/seurat-disk
SeuratWrappers (R package)		https://github.com/satijalab/seurat-wrappers
Publically available scRNAseq data used
CS10 Embryo Body	Zheng et al., (2019)	GSE135202
CS11 Embryo CH	Zheng et al., (2019)	GSE135202
CS11 YS	Bian et al., (2020)	GSE137010
CS15 AGM	Zheng et al., (2019)	GSE135202
CS7 Embryo and YS	Tyser et al., (2021)	E-MTAB-9388, http://www.human-gastrula.net/
Early TRMs and YSMP	Bian et al., (2020)	GSE133345
Fetal Bone Marrow and Liver	Ranzoni et al., (2021)	E-MTAB-9067, https://gitlab.com/cvejic-group/integrative-scrna-scatac-human-foetal/-/tree/master/Data/ScanpyObjets
Fetal Gut	Elmentaite et al., (2020)	E-MTAB-8901, https://www.gutcellatlas.org/
Fetal Kuppfer Cells	Popescu et al., (2018)	E-MTAB-7407
Fetal Liver all cells	Popescu et al., (2018)	E-MTAB-7407, https://www.covid19cellatlas.org/index.healthy.html
Fetal Microglia	Kracht et al., (2020)	GSE141862
Fetal Skin	Popescu et al., (2018)	E-MTAB-7407
Fetal Skin	Xu et al., (2021)	GSE179565
HBC	Vento-Tormo et al., (2018)	E-MTAB-6701
Murine AGM, FL and YS	Zhu et al., (2020)	GSE137116
Murine Placenta	Liang et al., (2021)	GSE152903
